# Estrogen regulation and functional role of FGFR4 in estrogen receptor positive breast cancer

**DOI:** 10.1101/2024.03.18.585626

**Authors:** Kai Ding, Lyuqin Chen, Kevin Levine, Matthew Sikora, Nilgun Tasdemir, David Dabbs, Rachel Jankowitz, Rachel Hazan, Osama S Shah, Jennifer M Atkinson, Adrian V Lee, Steffi Oesterreich

## Abstract

**Background:** Resistance to endocrine therapy is a major challenge of managing estrogen receptor positive (ER+) breast cancer. We previously reported frequent overexpression of FGFR4 in endocrine resistant cell lines and breast cancers that recurred and metastasized following endocrine therapy, suggesting FGFR4 as a potential driver of endocrine resistance. In this study, we investigated the role of FGFR4 in mediating endocrine resistance and explored the therapeutic potential of targeting FGFR4 in advanced breast cancer.

**Methods:** A gene expression signature of FGFR4 activity was examined in ER+ breast cancer pre- and post-neoadjuvant endocrine therapy and the association between FGFR4 expression and patient survival was examined. A correlation analysis was used to uncover potential regulators of FGFR4 overexpression. To investigate if FGFR4 is necessary to drive endocrine resistance, we tested response to FGFR4 inhibition in long term estrogen deprived (LTED) cells and their paired parental cells. Doxycycline inducible FGFR4 overexpression and knockdown cell models were generated to examine if FGFR4 was sufficient to confer endocrine resistance. Finally, we examined response to FGFR4 monotherapy or combination therapy with fulvestrant in breast cancer cell lines to explore the potential of FGFR4 targeted therapy for advanced breast cancer and assessed the importance of PAM50 subtype in response to FGFR4 inhibition.

**Results:** A FGFR4 activity gene signature was significantly upregulated post neoadjuvant aromatase inhibitor treatment, and high FGFR4 expression predicted poorer survival in patients with ER+ breast cancer. Gene expression association analysis using TCGA, METABRIC and SCAN-B datasets uncovered ER as the most significant gene negatively correlated with FGFR4 expression. ER negatively regulates FGFR4 expression at both the mRNA and protein level across multiple ER+ breast cancer cell lines. Despite robust overexpression of FGFR4, LTED cells did not show enhanced responses to FGFR4 inhibition compared to parental cells. Similarly, FGFR4 overexpression, knockdown or hotspot mutations did not significantly alter response to endocrine treatment in ER+ cell lines, nor did FGFR4 and fulvestrant combination treatment show synergistic effects. The HER2-like subtype of breast cancer showed elevated expression of FGFR4 and an increased response to FGFR4 inhibition relative to other breast cancer subtypes.

**Conclusions:** Despite ER-mediated upregulation of FGFR4 post endocrine therapy, our study does not support a general role of FGFR4 in mediating endocrine resistance in ER+ breast cancer. Our data suggests that specific genomic backgrounds such as HER2 expression may be required for FGFR4 function in breast cancer and should be further explored.
