## Supplementary table 1 for "Estrogen regulation and functional role of FGFR4 in estrogen receptor positive breast cancer"

### Sheet: Sheet1
subjectID	Date.of.Initial.Diagnosis	Date.of.Last.Contact.or.Recurrence.or.Censor	Recurrence	Type.of.Recurrence	time.day	FGFR4_nanostring_normalized_value	FGFR4.status
MJS.04	19961111	20101215	Peritoneum	Distant	5147	29.93	Low
MJS.119	19990217	20050322	Bone	Distant	2225	73.89	High
MJS.169	20060612	20111028	Bone	Distant	1964	63.96	High
MJS.17	20010807	20130424	Bone	Distant	4278	25.59	Low
MJS.230	20080822	20090814	Bone	Distant	357	24.7	Low
MJS.243	20061121	20090715	Bone	Distant	967	28.02	Low
MJS.255	20030324	20100315	Bone	Distant	2548	261.18	High
MJS.264	19960129	20110413	Bone	Distant	5553	26.77	Low
MJS.271	20051116	20101124	Multiple Sites	Distant	1834	40	Low
MJS.276	20000503	20020507	Multiple Sites	Distant	734	76.62	High
MJS.284	20011227	20040729	Multiple Sites	Distant	945	61.96	High
MJS.305	20050228	20080131	Multiple Sites	Distant	1067	49.8	Low
MJS.322	20030512	20061030	Multiple sites	Distant	1267	118.77	High
MJS.358	20011228	20060223	Multiple Sites	Distant	1518	399.69	High
MJS.457	19960702	20021115	Bone	Distant	2327	44.45	Low
MJS.512	20020731	20140110	Pleura	Distant	4181	42.78	Low
MJS.53	20090602	20121219	Bone	Distant	1296	123.47	High
MJS.54	20070227	20090911	Bone	Distant	927	107.81	High
MJS.629	20040823	20090728	Carcinomatosis	Distant	1800	22.64	Low
MJS.95	20080324	20121107	Multiple sites	Distant	1689	19.38	Low
MJS.120	20000211	20090810	Locoregional	Local	3468	27.58	Low
MJS.174	20090616	20120406	Local	Local	1025	27.62	Low
MJS.203	19950223	20070719	Local	Local	4529	52.61	Low
MJS.520	20020218	20051108	Local	Local	1359	48.66	Low
MJS.547	19910211	20011218	Local	Local	3963	19.97	Low
MJS.571	20010628	20050203	Local	Local	1316	11.9	Low
MJS.810	19970930	20020809	Local	Local	1774	58.08	Low
MJS.282	20000727	20031024	Recurrence of an invasive tumor in adjacent tissue or organ(s) only.	Not Distant	1184	11.85	Low
MJS.260	20050127	20131119	Regional	Regional	3218	34.37	Low
MJS.21	19901211	19971001	Unknown	Unkown	2486	29.2	Low
MJS.01	20060123	20140917	no	no	3159	8.02	Low
MJS.104	20080326	20150128	no	no	2499	22.92	Low
MJS.106	19991203	20150123	no	no	5530	21.05	Low
MJS.107	20081118	20150423	no	no	2347	30	Low
MJS.111	20060601	20141001	no	no	3044	27	Low
MJS.12	20060630	20060824	no	no	55	174.79	High
MJS.132	20040213	20101206	no	no	2488	84.04	High
MJS.142	20080904	20150116	no	no	2325	102.95	High
MJS.153	20101228	20130403	no	no	827	156.78	High
MJS.154	20070706	20150903	no	no	2981	24.12	Low
MJS.158	20070831	20150421	no	no	2790	11.18	Low
MJS.160	20090218	20150917	no	no	2402	29.28	Low
MJS.163	20060831	20151015	no	no	3332	45.18	Low
MJS.167	20070226	20141031	no	no	2804	27.21	Low
MJS.175	20080610	20150623	no	no	2569	163.81	High
MJS.176	19960422	20110114	no	no	5380	37.95	Low
MJS.197	20080326	20151022	no	no	2766	101.85	High
MJS.199	20090122	20150414	no	no	2273	54.48	Low
MJS.201	20070619	20150127	no	no	2779	32.83	Low
MJS.205	20040525	20150626	no	no	4049	38.89	Low
MJS.215	20080918	20160225	no	no	2716	33.45	Low
MJS.237	20040316	20150317	no	no	4018	69.45	High
MJS.24	20000901	20140131	no	no	4900	28	Low
MJS.240	20080211	20150520	no	no	2655	12.94	Low
MJS.245	20091203	20141002	no	no	1764	17.19	Low
MJS.249	20001101	20050801	no	no	1734	13.72	Low
MJS.257	20010430	20150811	no	no	5216	26.69	Low
MJS.258	20090821	20151210	no	no	2302	37.98	Low
MJS.28	20051019	20150413	no	no	3463	40.18	Low
MJS.280	20061229	20080516	no	no	504	41.48	Low
MJS.283	20050106	20100816	no	no	2048	4.79	Low
MJS.303	20090529	20141208	no	no	2019	33.44	Low
MJS.306	20000926	20140303	no	no	4906	107.3	High
MJS.31	20030624	20040411	no	no	292	235.93	High
MJS.32	20061011	20141224	no	no	2996	25.66	Low
MJS.325	20060418	20150918	no	no	3440	78.92	High
MJS.330	20081203	20150606	no	no	2376	14.64	Low
MJS.331	20100809	20141216	no	no	1590	31.07	Low
MJS.335	20090831	20140929	no	no	1855	42.92	Low
MJS.341	20090616	20141102	no	no	1965	10.24	Low
MJS.342	20080430	20141125	no	no	2400	97.24	High
MJS.355	20100708	20150515	no	no	1772	98.87	High
MJS.39	20061222	20070701	no	no	191	122.08	High
MJS.390	20080527	20150528	no	no	2557	84.97	High
MJS.398	19960726	20060403	no	no	3538	21.3	Low
MJS.415	20100618	20150107	no	no	1664	32.78	Low
MJS.430	20040121	20140603	no	no	3786	52.49	Low
MJS.44	19990813	20010320	no	no	585	24.23	Low
MJS.450	20080710	20130816	no	no	1863	22.14	Low
MJS.46	20050919	20130816	no	no	2888	25.08	Low
MJS.460	19940315	20021108	no	no	3160	25.76	Low
MJS.474	20040608	20130812	no	no	3352	89.95	High
MJS.478	19970520	20050713	no	no	2976	27.37	Low
MJS.482	20061218	20121205	no	no	2179	40.76	Low
MJS.489	20060720	20140926	no	no	2990	29.92	Low
MJS.496	20010219	20120502	no	no	4090	25.03	Low
MJS.499	20030604	20150420	no	no	4338	15.4	Low
MJS.503	19990311	20140612	no	no	5572	14.38	Low
MJS.513	20100414	20141107	no	no	1668	21.87	Low
MJS.516	20060516	20150211	no	no	3193	31.65	Low
MJS.526	20070723	20120629	no	no	1803	9.65	Low
MJS.530	20061122	20141210	no	no	2940	23.21	Low
MJS.540	20110421	20140721	no	no	1187	23.2	Low
MJS.544	20060214	20150112	no	no	3254	157.44	High
MJS.550	20070427	20151107	no	no	3116	20.74	Low
MJS.56	20030630	20141203	no	no	4174	80.72	High
MJS.565	20050818	20150216	no	no	3469	53.64	Low
MJS.567	20070404	20140801	no	no	2676	20.23	Low
MJS.579	19980825	20090818	no	no	4011	32.45	Low
MJS.594	20061101	20151215	no	no	3331	46.82	Low
MJS.604	20081114	20150410	no	no	2338	66.69	High
MJS.61	19960212	20020423	no	no	2262	53.27	Low
MJS.611	20040713	20141212	no	no	3804	18.96	Low
MJS.623	20060821	20140917	no	no	2949	32.83	Low
MJS.624	20081125	20150220	no	no	2278	6.42	Low
MJS.630	20080702	20150116	no	no	2389	6.13	Low
MJS.631	20060707	20140618	no	no	2903	49.34	Low
MJS.638	20100120	20140421	no	no	1552	65.22	High
MJS.64	20060517	20101209	no	no	1667	35.25	Low
MJS.646	20031201	20151119	no	no	4371	18.76	Low
MJS.657	20091021	20140108	no	no	1540	33.03	Low
MJS.658	19991223	20100901	no	no	3905	81.44	High
MJS.662	20080407	20140611	no	no	2256	7.68	Low
MJS.663	20100223	20160108	no	no	2145	16.32	Low
MJS.665	20060508	20140808	no	no	3014	25.37	Low
MJS.673	20100219	20150729	no	no	1986	13.59	Low
MJS.675	20110427	20141212	no	no	1325	60.39	High
MJS.69	20080206	20150713	no	no	2714	42.17	Low
MJS.72	20080422	20160526	no	no	2956	7.6	Low
MJS.75	20070420	20150504	no	no	2936	14.49	Low
MJS.78	19990816	20100717	no	no	3988	42.49	Low
MJS.861	19861002	19910204	no	no	1586	581.64	High
MJS.92	20010108	20140926	no	no	5009	33.36	Low
